# Early nervous system development in the chaetognath *Spadella cephaloptera* exhibits conserved bilaterian patterning features

**DOI:** 10.64898/2026.03.02.709007

**Authors:** June F. Ordoñez, Alice Frisinghelli, Cristian Camilo Barrera Grijalba, Tim Wollesen

**Author notes:** Corresponding authors Tim Wollesen Email address June F. Ordoñez.

## Abstract

Nervous systems display extensive diversity in structure and organization, yet a broadly conserved set of signaling pathway components and transcription factors is consistently associated with early neurogenesis in many animal lineages. Determining how these conserved markers map onto the spatiotemporal organization of neurogenic territories across phylogenetically informative but underrepresented lineages, particularly within Spiralia, is critical for refining inferences about the evolutionary origins and diversification of nervous systems. Chaetognaths, a spiralian lineage frequently recovered close to Gnathifera, have a compact and centralized nervous system but lack detailed molecular descriptions of early neural development.

Here, we generate an expression-based developmental map of early neurogenesis in the chaetognath *Spadella cephaloptera* by combining nuclear-staining–based anatomical staging with spatiotemporal analyses of conserved developmental genes associated with early neurogenesis and axial patterning from gastrulation through early post-embryonic stages. *Sce-soxB1-like1* and *Sce-neuroD* expressions mark a lateral neuroectodermal territory during gastrulation. Notably, *Sce-neuroD* is activated early in a broad ectodermal domain and is expressed within mitotically active neuroectodermal cells, consistent with early deployment in proliferative neurogenic territories. *Sce-soxB1* and *Sce-soxB2* show delayed and more spatially restricted expression relative to *Sce-soxB1-like1*, suggesting a paralog-specific partitioning of SoxB deployment during chaetognath neurogenesis. *Sce-bmp2/4* and *Sce-chd* exhibit reciprocal dorsoventral expression during gastrulation that coincides with early neurogenic territory formation, before transitioning to more localized expression later in development. *Sce-nk6* and *Sce-hb9* reveal early ventral regionalization of the developing ventral nerve center (VNC), with *Sce-hb9* occupying a subset of a broader *Sce-nk6* domain, in line with conserved ventral subtype-associated regionalization. *Sce-th* (*tyrosine hydroxylase*) is detected in a small bilateral subset of hatchling VNC cells, while *Sce-dbh* (*dopamine beta-hydroxylase*) is first detected only in early juveniles in the anterior VNC and head domains, suggesting stage-dependent and region-specific deployment of catecholamine-pathway components.

Together, these expression-based datasets provide a comparative reference for early neurogenesis in chaetognaths and a framework for assessing conserved and lineage-specific features of early neurogenic patterning across Spiralia.
