## Supplementary Table 1 - 3 for "Early nervous system development in the chaetognath *Spadella cephaloptera* exhibits conserved bilaterian patterning features"

### Sheet: TableS1
	Table S1.Sequence information used in this study, including GenBank accession numbers, species, and sample IDs. Outgroup taxa (highlighted in yellow) and substitution models used for each gene-specific phylogenetic analysis are indicated.
	bmp2/4				Substitution model: WAG+F+G4
		Accession	Gene ID	Species	Sample ID	Phylum
		KAF6020234.1	bmp6	Bugula neritina	Bne_bmp6	Bryozoa
		KAF6020560.1	bmp2/4	Bugula neritina	Bne_bmp2/4	Bryozoa
		AAI64703.1	bmp15	Danio rerio	Dre_bmp15	Chordata
		AAK11259.1	gdnf	Danio rerio	Dre_gdnf	Chordata
		AAN10431.1	dpp	Drosophila melanogaster	Dme_dpp	Arthropoda
		AAF47075.1	gbb	Drosophila melanogaster	Dme_gbb	Arthropoda
		ABC00191.1	bmp2/4	Haliotis asinina	Has_bmp2/4	Mollusca
		BAA31132.1	dpp	Halocynthia roretzi	Hro_dpp	Chordata
		AEL12440.1	bmp5/8	Helobdella sp. Austin	Hel_bmp5/8	Annelida
		BAQ19194.1	bmp5/8	Lottia gigantea	Lgi_bmp5/8	Mollusca
		QKV26401.1	bmp2/4	Lottia goshimai	Lgo_bmp2/4	Mollusca
		NP_001346950.1	bmp1	Mus musculus	Mmu_bmp1	Chordata
		EDL28371.1	bmp2	Mus musculus	Mmu_bmp2	Chordata
		AAI17750.1	bmp3	Mus musculus	Mmu_bmp3	Chordata
		AAH13459.1	bmp4	Mus musculus	Mmu_bmp4	Chordata
		AAI41284.1	bmp5	Mus musculus	Mmu_bmp5	Chordata
		AAI38594.1	bmp6	Mus musculus	Mmu_bmp6	Chordata
		EDL06610.1	bmp7	Mus musculus	Mmu_bmp7	Chordata
		NP_001242948.1	bmp8	Mus musculus	Mmu_bmp8	Chordata
		AAH55363.1	bmp15	Mus musculus	Mmu_bmp15	Chordata
		NP_034405.1	gdnf	Mus musculus	Mmu_gdnf	Chordata
		AAR13362.1	bmp2/4	Nematostella vectensis	Nve_bmp2/4	Cnidaria
		ABC88372.1	bmp5/8	Nematostella vectensis	Nve_bmp5/8	Cnidaria
		AVD29925.1	dpp	Parhyale hawaiensis	Pha_dpp	Arthropoda
		AAM33143.1	bmp2/4	Patella vulgata	Pvu_bmp2/4	Mollusca
		NP_001158388.1	bmp5/8	Saccoglossus kowalevskii	Sko_bmp5/8	Hemichordata
		CAB63704.1	bmp2/4	Sepia officinalis	Sof_bmp2/4	Mollusca
		AAI69813.1	gdnf	Xenopus laevis	Xla_gdnf	Chordata
		XP_002936834.2	bmp15	Xenopus tropicalis	Xtr_bmp15	Chordata
	chd				Substitution model: WAG+I+G4
		Accession	Gene ID	Species	Sample ID	Phylum
		PIK49445	chd	Apostichopus japonicus	Aja_chd	Echinodermata
		ABG66525	chd	Branchiostoma floridae	Bfl_chd	Chordata
		AAI62594	chd	Danio rerio	Dre_chd	Chordata
		AAA89117	sog	Drosophila melanogaster	Dme_sog	Arthropoda
		NP_524809.2	cv2	Drosophila melanogaster	Dme_cv2	Arthropoda
		AAK83138	chd	Halocynthia roretzi	Hro_chd	Chordata
		NP_597725	BMPER	Homo sapiens	Hsa_BMPER	Chordata
		XP_013383932	chd	Lingula anatina	Lan_chd	Brachiopoda
		QKV26403	chd	Lottia goshimai	Lgo_chd	Mollusca
		NP_034023	chd	Mus musculus	Mus_chd	Chordata
		ABC88373	chd	Nematostella vectensis	Nve_chd	Cnidaria
		Tan et al. 2022	chd	Notospermus_geniculatus	Nge_chd	Nemertea
		AMY99573	chd	Novocrania anomala	Nan_chd	Brachiopoda
		CAH1773701	chd	Owenia fusiformis	Ofu_chd	Annelida
		ACU12851	chd	Paracentrotus lividus	Pli_chd	Echinodermata
		XP_069987226	sog	Penaeus vannamei	Pva_sog	Arthropoda
		Tan et al. 2022	chd	Phoronis_australis	Pau_chd	Phoronida
		AMY99568	chd	Terebratalia transversa	Ttr_chd	Brachiopoda
		NP_001036036	sog	Tribolium_castaneum	Tca_sog	Arthropoda
	DBH				Substitution model: LG+I+G4
		Accession	Gene ID	Species	Sample ID	Phylum
		RNA02847.1	DBH	Brachionus plicatilis	Bpl_dbh	Rotifera
		XP_066295664.1	DBH	Branchiostoma lanceolatum	Bla_dbh	Chordata
		XP_076824891.1	DBH	Clavelina lepadiformis	Cle_dbh	Chordata
		NP_001103164.1	DBH	Danio rerio	Dre_dbh	Chordata
		JAJ38287.1	DBH	Daphnia magna	Dma_dbh	Arthropoda
		KAI1724249.1	DBH	Ditylenchus destructor	Dde_dbh	Nematoda
		XP_016930503.4	PHM	Drosophila suzukii	Dzu_phm	Arthropoda
		BAD98846.1	PHM	Dugesia japonica	Dja_phm	Platyhelminthes
		NP_000778.3	DBH	Homo sapiens	Hsa_dbh	Chordata
		XP_013792466.1	DBH	Limulus polyphemus	Lpo_dbh	Arthropoda
		XP_013410719.1	DBH	Lingula anatina	Lan_dbh	Brachiopoda
		XP_009056437.1	DBH	Lottia gigantea	Lgi_dbh	Mollusca
		XP_011429599.4	DBH	Magallana gigas	Mgi_dbh	Mollusca
		ATY46522.1	DBH	Octopus vulgaris	Ovu_dbh	Mollusca
		AIE46151.1	DBH	Platynereis dumerilii	Pdu_dbh	Annelida
		XP_030854058.1	DBH	Strongylocentrotus purpuratus	Spu_dbh	Echinodermata
		XP_975610.1	PHM	Tribolium castaneum	Tca_phm	Arthropoda
		XP_067940299.1	DBH	Watersipora subatra	Wsu_dbh	Bryozoa
	hb9				Substitution model: LG+F+I+G4
		Accession	Gene ID	Species	Sample ID	Phylum
		CAH1274546.1	mnx1	Branchiostoma lanceolatum	Bla_mnx1	Chordata
		NP_001122328.1	hb9	Ciona intestinalis	Cin_hb9	Chordata
		NP_001009885.1	mnx1	Danio rerio	Dre_mnx1	Chordata
		NP_648164.1	extra-extra	Drosophila melanogaster	Dme_exex	Arthropoda
		AUJ88961.1	hb9	Epiphanes senta	Ese_hb9	Rotifera
		THD27316.1	hb9	Fasciola hepatica	Fhe_hb9	Platyhelminthes
		AUN27674.1	hb9	Lineus ruber	Lru_hb9	Nemertea
		NP_064328.2	mnx1	Mus musculus	Mmu_mnx1	Chordata
		NP_056554.1	gbx1	Mus musculus	Mmu_gbx1	Chordata
		AUJ88959.1	hb9	Owenia fusiformis	Ofu_hb9	Annelida
		ABO93220.1	hb9	Platynereis dumerilii	Pdu_hb9	Annelida
		ADJ18239.1	gbx	Steromphala varia	Sva_gbx	Mollusca
		AUN27648.1	hb9	Terebratalia transversa	Ttr_hb9	Brachiopoda
	neuroD				Substitution model: VT+F+G4
		Accession	Gene ID	Species	Sample ID	Phylum
		KAK2556958.1	NeuroD1	Acropora cervicornis	Ace_NeuroD1	Cnidaria
		RNA24295.1	NeuroD1	Brachionus plicatilis	Bpl_NeuroD1	Rotifera
		P46581.1	Cnd-1	Caenorhabditis elegans	Cel_Cnd1	Nematoda
		AST23028.1	NeuroD	Capitella teleta	Cte_NeuroD	Annelida
		UZQ18777.1	NeuroD	Doryteuthis pealeii	Dpe_NeuroD	Mollusca
		NP_523816.2	TwistA	Drosophila melanogaster	Dme_TwistA	Arthropoda
		NP_001033967.1	TwistB	Drosophila melanogaster	Dme_TwistB	Arthropoda
		VDH80595.1	NeuroD	Euperipatoides kanangrensis	Eka_NeuroD	Onychophora
		ALI93844.1	NeuroD	Holothuria glaberrima	Hga_NeuroD	Echinodermata
		XP_023933307.1	NeuroD1	Lingula anatina	Lan_NeuroD1	Brachipoda
		NP_035024.1	NeuroD1	Mus musculus	Mmu_NeuroD1	Chordata
		NP_031527.1	NeuroD4	Mus musculus	Mmu_NeuroD4	Chordata
		NP_033847.1	NeuroD6	Mus musculus	Mmu_NeuroD6	Chordata
		AAH83139.1	Twist-1	Mus musculus	Mmu_Twist-1	Chordata
		EDL40020.1	Twist-2	Mus musculus	Mmu_Twist-2	Chordata
		AGZ94935.1	NeuroD2	Schmidtea mediterranea	Sme_NeuroD2	Platyhelminthes
	nk6				Substitution model: JTT+F+I+G4
		Accession	Gene ID	Species	Sample ID	Phylum
		KAK7010666.1	hmx3	Biomphalaria glabrata	Bgl_hmx3	Mollusca
		BAE06586.1	nk6	Ciona intestinalis	Cin_nk6	Chordata
		NP_571709.3	hmx3	Danio rerio	Dre_hmx3	Chordata
		NP_652614.1	hgtx	Drosophila melanogaster	Dme_hgtx	Arthropoda
		AUN27652.1	nk6	Epiphanes senta	Ese_nk6	Rotifera
		AUN27669.1	nk6	Lineus ruber	Lru_nk6	Nemertea
		NP_659204.1	nk6.1	Mus musculus	Mmu_nk6.1	Chordata
		NP_899071.2	nk6.2	Mus musculus	Mmu_nk6.2	Chordata
		NP_083278.1	nk6.3	Mus musculus	Mmu_nk6.3	Chordata
		SJX71964.1	nk6	Nematostella vectensis	Nve_nk6	Cnidaria
		AUN27659.1	nk6	Novocrania anomala	Nan_nk6	Brachiopoda
		AUN27662.1	nk6	Owenia fusiformis	Ofu_nk6	Annelida
		ABO93211.1	nk6	Platynereis dumerilii	Pdu_nk6	Annelida
		AUN27656.1	nk6	Terebratalia transversa	Ttr_nk6	Brachiopoda
		XP_975015.2	hmx3	Tribolium castaneum	Tca_hmx3	Arthropoda
		NP_001093371.1	nk6.3	Xenopus laevis	Xla_nk6.3	Chordata
		NP_001016583.2	nk6.1	Xenopus tropicalis	Xtr_nk6.1	Chordata
	Sox				Substitution model: VT+F+I+G4
		Accession	Gene ID	Species	Sample ID	Phylum
		CAE1279142.1	Sox4	Acanthosepion pharaonis	Aph_Sox4	Mollusca
		CAE1321238.1	Sox5_6_13	Acanthosepion pharaonis	Aph_SoxD	Mollusca
		YAQ64439.1	SoxH	Argopecten irradians	Air_SoxH	Mollusca
		RNA35567.1	Sox12	Brachionus plicatilis	Bpl_Sox12	Rotifera
		RNA35571.1	Sox4	Brachionus plicatilis	Bpl_Sox4	Rotifera
		ABG66528.1	SoxB2	Branchiostoma floridae	Bfl_SoxB2	Chordata
		KAF6029665.1	Sox30	Bugula nerita	Bne_Sox30	Bryozoa
		AEH57090.1	SoxB2	Bugula neritina	Bne_SoxB2	Bryozoa
		NP_001368074.1	Egl-13	Caenorhabditis elegans	Cel_Egl-13	Nematoda
		NP_740846.1	Sem-2	Caenorhabditis elegans	Cel_Sem-2	Nematoda
		ELU17008.1	SoxE	Capitella teleta	Cte_SoxE	Annelida
		AST23029.1	SoxB1	Capitella teleta	Cte_SoxB1	Annelida
		CAD58839.1	SoxB2	Ciona intestinals	Cin_SoxB2	Chordata
		QCH40916.1	SoxB1	Corbicula fluminea	Cfl_SoxB1	Mollusca
		QCH40917.1	SoxB2	Corbicula fluminea	Cfl_SoxB2	Mollusca
		QCH40918.1	SoxC	Corbicula fluminea	Cfl_SoxC	Mollusca
		QCH40919.1	SoxD	Corbicula fluminea	Cfl_SoxD	Mollusca
		NP_001032769.1	Sox14	Danio rerio	Dre_Sox14	Chordata
		NP_571361.1	Sox21a	Danio rerio	Dre_Sox21a	Chordata
		AAS47833.1	Sox21b	Danio rerio	Dre_Sox21b	Chordata
		UZQ18771.1	SoxB1	Doryteuthis pealeii	Dpe_SoxB1	Mollusca
		NP_001261830.1	Dichaete	Drosophila melanogaster	Dme_Dichaete	Arthropoda
		NP_651839.1	Sox100B	Drosophila melanogaster	Dme_Sox100B	Arthropoda
		NP_001014695.1	Sox102F	Drosophila melanogaster	Dme_Sox102F	Arthropoda
		CAB64387.1	Sox14	Drosophila melanogaster	Dme_Sox14	Arthropoda
		NP_523739.2	Sox15	Drosophila melanogaster	Dme_Sox15	Arthropoda
		NP_648694.1	Sox21a	Drosophila melanogaster	Dme_Sox21a	Arthropoda
		CAB64386.1	SoxN	Drosophila melanogaster	Dme_SoxN	Arthropoda
		AAS59172.1	Sox1	Heliocidaris tuberculata	Htu_Sox1	Echinodermata
		AAS59170.1	Sox21	Heliocidaris tuberculata	Htu_Sox21	Echinodermata
		XP_064638110.1	Sox14	Lineus longissimus	Llo_Sox14	Nemertea
		XP_064624713.1	Sox18a	Lineus longissimus	Llo_Sox18a	Nemertea
		XP_064638948.1	Sox2	Lineus longissimus	Llo_Sox2	Nemertea
		XP_064626183.1	Sox4	Lineus longissimus	Llo_Sox4	Nemertea
		XP_064634351.1	Sox6	Lineus longissimus	Llo_Sox6	Nemertea
		XP_064640763.1	Sox8	Lineus longissimus	Llo_Sox8	Nemertea
		XP_013381128.1	Sox10	Lingula anatina	Lan_Sox10	Brachiopoda
		WPK87792.1	SoxB2	Lymnaea stagnalis	Lst_SoxB2	Mollusca
		WPK87794.1	SoxB1	Lymnaea stagnalis	Lst_SoxB1	Mollusca
		XP_054770726.2	Sox14	Lytechinus pictus	Lpi_Sox14	Echinodermata
		XP_054772543.1	Sox4	Lytechinus pictus	Lpi_Sox4	Echinodermata
		XP_054762552.2	Sox9	Lytechinus pictus	Lpi_Sox9	Echinodermata
		QNN94703.1	SoxB1	Malacoceros fuliginosus	Mfu_SoxB1	Annelida
		QNN94702.1	SoxB2	Malacoceros fuliginosus	Mfu_SoxB2	Annelida
		QNN94698.1	SoxC	Malacoceros fuliginosus	Mfu_SoxC	Annelida
		QNN94697.1	SoxD	Malacoceros fuliginosus	Mfu_SoxD	Annelida
		QNN94701.1	SoxF	Malacoceros fuliginosus	Mfu_SoxF	Annelida
		BAC75667.1	Sox1	Mus musculus	Mmu_Sox1	Chordata
		NP 035567.1	Sox10	Mus musculus	Mmu_Sox10	Chordata
		NP 033260.4	Sox11	Mus musculus	Mmu_Sox11	Chordata
		NP 035568.1	Sox12	Mus musculus	Mmu_Sox12	Chordata
		NP 035569.2	Sox13	Mus musculus	Mmu_Sox13	Chordata
		NP 033264.2	Sox14	Mus musculus	Mmu_Sox14	Chordata
		NP 001276393.1	Sox17	Mus musculus	Mmu_Sox17	Chordata
		NP 033262.2	Sox18	Mus musculus	Mmu_Sox18	Chordata
		AAH57574.1	Sox2	Mus musculus	Mmu_Sox2	Chordata
		NP 808421.1	Sox21	Mus musculus	Mmu_Sox21	Chordata
		AAL40744.1	Sox3	Mus musculus	Mmu_Sox3	Chordata
		NP_775560.1	Sox30	Mus musculus	Mmu_Sox30	Chordata
		NP 033264.2	Sox4	Mus musculus	Mmu_Sox4	Chordata
		BAA32567.1	Sox5	Mus musculus	Mmu_Sox5	Chordata
		AAC52263.1	Sox6	Mus musculus	Mmu_Sox6	Chordata
		NP 035576.1	Sox7	Mus musculus	Mmu_Sox7	Chordata
		NP 035577.1	Sox8	Mus musculus	Mmu_Sox8	Chordata
		NP 035578.3	Sox9	Mus musculus	Mmu_Sox9	Chordata
		XP_014789971.1	Sox14	Octopus bimaculoides	Obi_Sox14	Mollusca
		ROT65139.1	SoxB2	Penaeus vannamei	Pva_SoxB2	Arthropoda
		ANS60443.1	SoxB1	Platynereis dumerilii	Pdu_SoxB1	Annelida
		CAY12631.1	SoxB2	Platynereis dumerilii	Pdu_SoxB2	Annelida
		CAY12635.1	SoxC	Platynereis dumerilii	Pdu_SoxC	Annelida
		UBR90693.1	SoxN	Procambarus virginalis	Pvi_SoxN	Arthropoda
		UBR90694.1	Dichaete	Procambarus virginalis	Pvi_Dichaete	Arthropoda
		BAO23502.1	SoxB1	Ptychodera flava	Pfl_SoxB1	Hemichordata
		BAO23503.1	SoxB2	Ptychodera flava	Pfl_SoxB2	Hemichordata
		AGL08098.1	SoxB1	Sepia officinalis	Sof_SoxB1	Mollusca
		AGL08099.1	SoxE	Sepia officinalis	Sof_SoxE	Mollusca
		AAD40687.2	SoxB2	Strongylocentrotus purpuratus	Spu_SoxB2	Echinodermata
		XP_972019.2	Dichaete	Tribolium castaneum	Tca_Dichaete	Arthropoda
		XP_015833813.1	Sox10	Tribolium castaneum	Tca_Sox10	Arthropoda
		EFA04579.1	Sox21a	Tribolium castaneum	Tca_Sox21a	Arthropoda
		EFA04578.1	Sox21b	Tribolium castaneum	Tca_Sox21b	Arthropoda
		EFA04654.1	SoxN	Tribolium castaneum	Tca_SoxN	Arthropoda
		GFQ92770.1	Sox21	Trichonephila clavata	Tcl_Sox21	Arthropoda
		XP_074658127.1	Sox2	Tubulanus polymorphus	Tpo_Sox2	Nemertea
		XP_074649154.1	Sox9b	Tubulanus polymorphus	Tpo_Sox9b	Nemertea
		XP_074658096.1	Sox14	Tubulanus polymorphus	Tpo_Sox14	Nemertea
		QBF58648.1	SoxB1	Urechis unicinctu	Uun_SoxB1	Annelida
		XP_067950093.1	Sox3	Watersipora subatra	Wsu_Sox3	Bryozoa
	TH				Substitution model: LG+I+G4
		Accession	Gene ID	Species	Sample ID	Phylum
		NP_001274766.1	PAH	Bombyx mori	Bmo_ph	Arthropoda
		RNA08581.1	TH	Brachionus plicatilis	Bpl_th	Rotifera
		XP_066265665.1	TH	Branchiostoma lanceolatum	Bla_th	Chordata
		P90986.4	TH	Caenorhabditis elegans	Cel_th	Nematoda
		NP_571224.1	TH	Danio rerio	Dre_th	Chordata
		XP_002046166.1	TH	Drosophila virilis	Dvi_th	Arthropoda
		P07101.5	TH	Homo sapiens	Hsa_th	Chordata
		AAH13458.1	PAH	Mus musculus	Mmu_ph	Chordata
		XP_052827174.1	TH	Octopus bimaculoides	Obi_th	Mollusca
		XP_050392400.1	TH	Patella vulgata	Pvu_th	Mollusca
		WDE41105.1	TH	Phoronopsis harmeri	Pha_th	Phoronida
		ADG26739.1	TH	Platynereis dumerilii	Pdu_th	Annelida
		ADV58258.1	TH	Schistosoma japonicum]	Sja_th	Platyhelminthes
		WDE41103.1	TH	Terebratalia transversa	Ttr_th	Phoronida
		ABQ95974.1	TH	Tribolium castaneum	Tca_th	Arthropoda

### Sheet: Table S2
	Table S2. Primer sequences and amplification parameters used for the isolation of Spadella cephaloptera gene sequences used in this study.
	Gene	Forward Primer	Sequence (5'-3')	Reverse primer	Sequence (5'-3')	TA (°C)	Amplification Method	Riboprobe Length (bp)	Transcript Length (bp)	Riboprobe sequence
	Sce-th	Sce-th-01F	TACAAACACGGAGTTCCATTGC	Sce-th-01R	TAATACGACTCACTATAGGGAAAGCGGCGAATGATGGATTAG	60	PCR-T7	404	439	TACAAACACGGAGTTCCATTGCCAACGGTGGAGTACACCAAGGAGGAAACGGAGTGTTGGTCGACCGTATACGACCACTTGATCCAACTTTGGCAGAAATTTGCCTGCAAAGATCATTTGGACATTTTCGAGATCCTGGAAAAAGAATGTGGATATTCGAGGGACAGAATTCCTCAATTGGGGGAAGTTAATGAGTTCTTGAAAGCTCGAACTGGCTACACCCTCCGCCCGGCCGCTGGCCTTCTCACCTCCAGGGACTTTTTGGCTTCTTTGGCTTTCAGAGTCTTTCAGTCGACGCAATACATTCGTCATCACACCGCGCCTCTGCATTCCCCAGAACCTGATTGCGTTCACGAGCTCCTTGGTCACGTGCCCCTCCTGGCTAATCCATCATTCGCC…
	Sce-dbh	Sce-dbh-01F	ATTTACACGCCCAAGTCACCTC	Sce-dbh-01R	TAATACGACTCACTATAGGGCGGGATATGTGAAAGTGGAGGC	61	PCR-T7	750	2111	ATTTACACGCCCAAGTCACCTCATCCGGAACGCTCGGTATCGGCTTCTCCGATAGGGGAACCTTCAACAACGCAGATCTGTTATTACTTTGGACGGATGCTGACGGCAATCATCATTATATGGACACGTGGACCGACGGTGAAGGAATCGTTCACGAAGATCAAAATCAAGATTTTAACATAATATCGGCCAACAAAATAAGCAGCAGGTGGAAAGAACCCGACGTTCTGGCTCTGACATTTTCGCGAAAAGTTGACACTTGCGATGACGATGATTATATCATCGATCGAGGAACAACCCACGTTGTATATCTTATCGATGATGACGTATGGGACAACAAAAACATTGAAGGCTATGACACTAACGTACCCAATCTCAAAGGGTTTAATAGGGTACAAA…

### Sheet: Table S3
	Table Data 1. Information on the HCR probes used for the HCR RNA-FISH in Spadella cephaloptera
	Gene	No. of Probes	Hairpin	ProbeName	Sequence (5'-3')
	Sce-chd	30	B4	B4_chordin_30	CCTCAACCTACCTCCAACaaTGTAGCCGAAATACTCGGAGCCGGG
				B4_chordin_30	AGACTTTGACCTGATGAAAGAAGAGatTCTCACCATATTCGCTTC
				B4_chordin_30	CCTCAACCTACCTCCAACaaCCAGCAGCTTCTCGACCTGATGCGG
				B4_chordin_30	TCAGGTTCTTCCAGAGGCCGCAGATatTCTCACCATATTCGCTTC
				B4_chordin_30	CCTCAACCTACCTCCAACaaCGACCTCGCCGGCGGGGTGCACGTT
				B4_chordin_30	TCGTCAACGTGACGCGAACCCGACCatTCTCACCATATTCGCTTC
				B4_chordin_30	CCTCAACCTACCTCCAACaaACAACCCGCTAAAGGCTTCGTCGTC
				B4_chordin_30	GGACGCGGTGGGGCCGTAAAAGACCatTCTCACCATATTCGCTTC
				B4_chordin_30	CCTCAACCTACCTCCAACaaGGCGGAGGACGAAGGCGACGGCGGC
				B4_chordin_30	CGCCGACGCGTCCTTCCGGCGACTTatTCTCACCATATTCGCTTC
				B4_chordin_30	CCTCAACCTACCTCCAACaaTTTTGACGTCCACAAAATCTTCGTC
				B4_chordin_30	GGAACGCGACGAAGTTGAGGACGTTatTCTCACCATATTCGCTTC
				B4_chordin_30	CCTCAACCTACCTCCAACaaCGGCTCCCTTTCCGGTTTCCAGTCG
				B4_chordin_30	GAACGACTCGCCGATCCTCGGCGGGatTCTCACCATATTCGCTTC
				B4_chordin_30	CCTCAACCTACCTCCAACaaCCACCCATTTCCAATCGGTGACGAC
				B4_chordin_30	CGGCGGCGACGTCGACGCTTTTAAAatTCTCACCATATTCGCTTC
				B4_chordin_30	CCTCAACCTACCTCCAACaaCGGCGGCGAGCGCGCGCAGTTGGGG
				B4_chordin_30	CCGTCAATTTCGCCGCCCCGGCGATatTCTCACCATATTCGCTTC
				B4_chordin_30	CCTCAACCTACCTCCAACaaAGACGCGACCCGTCAATGATTTATC
				B4_chordin_30	CCGCGATCAGCGTCGCTTTGGTCCTatTCTCACCATATTCGCTTC
				B4_chordin_30	CCTCAACCTACCTCCAACaaTGACCACGTTCTCGATCAGTAGAGA
				B4_chordin_30	GAATAACGCCGCAATCTTGCTTGGGatTCTCACCATATTCGCTTC
				B4_chordin_30	CCTCAACCTACCTCCAACaaTTCCATCCGGGTACAGCTTGAAAAC
				B4_chordin_30	CGGACCCGGCGGCTCCTCTCTCGCCatTCTCACCATATTCGCTTC
				B4_chordin_30	CCTCAACCTACCTCCAACaaCCAAGGACGTGACCGCGTCGGAGAC
				B4_chordin_30	CGACGATCCGCACTTTGTAAGCCAAatTCTCACCATATTCGCTTC
				B4_chordin_30	CCTCAACCTACCTCCAACaaCCAGCGGTTGACGCCGCTGCTTTTT
				B4_chordin_30	GACGATCCTCGCTGGTTTCGAGAAGatTCTCACCATATTCGCTTC
				B4_chordin_30	CCTCAACCTACCTCCAACaaCGTATTTTCCCACGGCCATCTCGGA
				B4_chordin_30	CGGCGTCGTAGTTTCGCACAAAGTCatTCTCACCATATTCGCTTC
				B4_chordin_30	CCTCAACCTACCTCCAACaaGAAGACTCAGTCGGTTCGTCATCAA
				B4_chordin_30	ATTGAATGACATGAGCGGAGACGCCatTCTCACCATATTCGCTTC
				B4_chordin_30	CCTCAACCTACCTCCAACaaCGACGGCGTGGACGACGCCGCGGAG
				B4_chordin_30	GCGCCGGCTGCTTGGCCGTAGAAAGatTCTCACCATATTCGCTTC
				B4_chordin_30	CCTCAACCTACCTCCAACaaTTGCCATGACGACCCCCGGATCCTC
				B4_chordin_30	TTTCCCTGCGGAGACTGCCGACAAAatTCTCACCATATTCGCTTC
				B4_chordin_30	CCTCAACCTACCTCCAACaaCGGAGTATACTTTGGAAGAAGCAGC
				B4_chordin_30	CGCCGCCGCGGCTGACGGCGTTGGAatTCTCACCATATTCGCTTC
				B4_chordin_30	CCTCAACCTACCTCCAACaaTGTAGTGCAGGGCGCAGTCGTTGTC
				B4_chordin_30	TGCTGATCCAGGCGGCTCCGGCGGCatTCTCACCATATTCGCTTC
				B4_chordin_30	CCTCAACCTACCTCCAACaaGGTGGAGGAGGGAGAGAGAGACGCC
				B4_chordin_30	TTAGGGGCAAACCGCCCGCGACGACatTCTCACCATATTCGCTTC
				B4_chordin_30	CCTCAACCTACCTCCAACaaAGAAGGTTTTGAGGACGACGGGGCT
				B4_chordin_30	GAGGAGCGCGCGTCCCGAACCCGGGatTCTCACCATATTCGCTTC
				B4_chordin_30	CCTCAACCTACCTCCAACaaGGTAAAAGTGGTCGGGGAGATTGTC
				B4_chordin_30	GATAAACGCCTTCCGCGTCGAGCCCatTCTCACCATATTCGCTTC
				B4_chordin_30	CCTCAACCTACCTCCAACaaGGATCGGATCCGCCGTTCTTAGCCT
				B4_chordin_30	CCTCGATCTCCCCCTTTTGAAGGCCatTCTCACCATATTCGCTTC
				B4_chordin_30	CCTCAACCTACCTCCAACaaATACCGGACCGGAAATGACGAATCC
				B4_chordin_30	CGCTTTTACTTCCGGTTCCATCGAGatTCTCACCATATTCGCTTC
				B4_chordin_30	CCTCAACCTACCTCCAACaaCCTTCATCAGGGGCGGGTTGGGAAC
				B4_chordin_30	GGGCGAAACAGCGGTTGCTCAACGCatTCTCACCATATTCGCTTC
				B4_chordin_30	CCTCAACCTACCTCCAACaaCGCCGTCGACGCGGCAAAACTCTCG
				B4_chordin_30	CGGCGTTCTTTTGGTCGTCTTCGTCatTCTCACCATATTCGCTTC
				B4_chordin_30	CCTCAACCTACCTCCAACaaAAGTGACGCAGGCGTCGTCGATCGG
				B4_chordin_30	TCCACCGACTTCCGGGCCGCTTCTCatTCTCACCATATTCGCTTC
				B4_chordin_30	CCTCAACCTACCTCCAACaaGCACGGGGCAAATGACGCGGTCGCA
				B4_chordin_30	TGACCTTTCCGTAGGATCCGCATGTatTCTCACCATATTCGCTTC
				B4_chordin_30	CCTCAACCTACCTCCAACaaAAACGGGACAGCAGGATCCGGGCCG
				B4_chordin_30	TCACGCGCATCTTCTCCCCGCAGACatTCTCACCATATTCGCTTC
	Sce-bmp2/4	9	B1	B1_bmp24_9	GAGGAGGGCAGCAAACGGaaCCTCTGGATCGTCGTCGTGGTAAGT
				B1_bmp24_9	CGATGAGCGGCCCCTTCGCCGCCCAtaGAAGAGTCTTCCTTTACG
				B1_bmp24_9	GAGGAGGGCAGCAAACGGaaGCCGGAGGCGCCGCGTTCGGCGGCG
				B1_bmp24_9	GTTGACGACGAGGTGGCCGATCCTCtaGAAGAGTCTTCCTTTACG
				B1_bmp24_9	GAGGAGGGCAGCAAACGGaaTGTGGGATTTGTGACGCGACGTCCG
				B1_bmp24_9	GCCGGTTGCGGGGTTTGTCCCGGTCtaGAAGAGTCTTCCTTTACG
				B1_bmp24_9	GAGGAGGGCAGCAAACGGaaGGTGACGCCGGCAGTTGGGCCGGTG
				B1_bmp24_9	TGTTCTTCCGGTTCCCGTGACGATGtaGAAGAGTCTTCCTTTACG
				B1_bmp24_9	GAGGAGGGCAGCAAACGGaaGCGGGGCCACGATCCAGTCGTTCCA
				B1_bmp24_9	CCACGTCGCTAAAGTCCACGTACAAtaGAAGAGTCTTCCTTTACG
				B1_bmp24_9	GAGGAGGGCAGCAAACGGaaGGTCGTGGAGCGGAAAGGGGCACTC
				B1_bmp24_9	CGCGGCAGTAGTAGGCGTTGTAGCCtaGAAGAGTCTTCCTTTACG
				B1_bmp24_9	GAGGAGGGCAGCAAACGGaaGGTACACGGAGTTGACGAGCGTCTG
				B1_bmp24_9	CGATGGCGTGGTTGGTGGAGTTGAGtaGAAGAGTCTTCCTTTACG
				B1_bmp24_9	GAGGAGGGCAGCAAACGGaaTGCTGATGGCGGTCAGCTGGGTGGG
				B1_bmp24_9	CGCAGCAGGCGGAGGGGACGGCTCCtaGAAGAGTCTTCCTTTACG
				B1_bmp24_9	GAGGAGGGCAGCAAACGGaaCCATGTCCTGGTAGTTTTTGAGGAC
				B1_bmp24_9	CCTTCTCGAAGTTGTCGATGTACAGtaGAAGAGTCTTCCTTTACG
	Sce-hb9	23	B5	B5_Sce_HB9_23_Dla1	CTCACTCCCAATCTCTATaaGATGGGGGTGAAGTGCGGACAACGC
				B5_Sce_HB9_23_Dla1	CGGACGCCGCGTAGGCGCTCATGAGaaCTACCCTACAAATCCAAT
				B5_Sce_HB9_23_Dla1	CTCACTCCCAATCTCTATaaGGACGCCATCGATGGCACCCCGGAA
				B5_Sce_HB9_23_Dla1	CAATGGTAAATGGGACGAGGGTGGTaaCTACCCTACAAATCCAAT
				B5_Sce_HB9_23_Dla1	CTCACTCCCAATCTCTATaaCTCGGCGGCGACCCGTTGGAGGAAC
				B5_Sce_HB9_23_Dla1	CTCGTCGACGTGGGCGAGGACCCCGaaCTACCCTACAAATCCAAT
				B5_Sce_HB9_23_Dla1	CTCACTCCCAATCTCTATaaCCGGCGTGGATTGGACGCCGGGCGG
				B5_Sce_HB9_23_Dla1	ACCCGACCCCGTTCATCGTCAAGTTaaCTACCCTACAAATCCAAT
				B5_Sce_HB9_23_Dla1	CTCACTCCCAATCTCTATaaCGGCGACGAGTGACGCCCGTTGAGG
				B5_Sce_HB9_23_Dla1	CGACGGCGACCGGCGCGGCGACGAGaaCTACCCTACAAATCCAAT
				B5_Sce_HB9_23_Dla1	CTCACTCCCAATCTCTATaaCCGCTGCTGCTCACGCCGCCGCGGC
				B5_Sce_HB9_23_Dla1	AGCGGGGATCCGCTGCCGCTTCCGAaaCTACCCTACAAATCCAAT
				B5_Sce_HB9_23_Dla1	CTCACTCCCAATCTCTATaaCGTCGAATCCGGCGTCGTCTCTTAA
				B5_Sce_HB9_23_Dla1	ACGCCGCGTCCAAGACGACGCCGCCaaCTACCCTACAAATCCAAT
				B5_Sce_HB9_23_Dla1	CTCACTCCCAATCTCTATaaTTCCACGACGTCCACTTCCTCGTCG
				B5_Sce_HB9_23_Dla1	ACGCCGCAACGCGTCGGCGTCGTCGaaCTACCCTACAAATCCAAT
				B5_Sce_HB9_23_Dla1	CTCACTCCCAATCTCTATaaTCGTCGTGATCATCGTCAAAGTCCT
				B5_Sce_HB9_23_Dla1	TCTTCGTCGTCGGAGGCCATGAGGGaaCTACCCTACAAATCCAAT
				B5_Sce_HB9_23_Dla1	CTCACTCCCAATCTCTATaaCCTTCTTGTCCTTGTCCTCTTTTCC
				B5_Sce_HB9_23_Dla1	CGTCATCGTCTTCGTTCTTGTCCCCaaCTACCCTACAAATCCAAT
				B5_Sce_HB9_23_Dla1	CTCACTCCCAATCTCTATaaCGGTTTTGAAACCAAATTTTCACCT
				B5_Sce_HB9_23_Dla1	TTTTTGCTTCGCTTCCATTTCATCCaaCTACCCTACAAATCCAAT
				B5_Sce_HB9_23_Dla1	CTCACTCCCAATCTCTATaaCTTCGAATCTTTTGGGTCGCGACAA
				B5_Sce_HB9_23_Dla1	TCTCTGTGAGCATGAGGCTCGTGGCaaCTACCCTACAAATCCAAT
				B5_Sce_HB9_23_Dla1	CTCACTCCCAATCTCTATaaTTCCAAGAGTTGCTGGGACGTGAAG
				B5_Sce_HB9_23_Dla1	TTTGTTTTGCTTGAAGTGATTTTCCaaCTACCCTACAAATCCAAT
				B5_Sce_HB9_23_Dla1	CTCACTCCCAATCTCTATaaGGAAGGAGGCCGTGACCAGGAAAGC
				B5_Sce_HB9_23_Dla1	GTCCGGGGCCGACGCGTCTTGCCCGaaCTACCCTACAAATCCAAT
				B5_Sce_HB9_23_Dla1	CTCACTCCCAATCTCTATaaCGTACATGCTGGTGCGGGCGAGCCA
				B5_Sce_HB9_23_Dla1	CGGGATAGTCGAGCGGAATCCGAGGaaCTACCCTACAAATCCAAT
				B5_Sce_HB9_23_Dla1	CTCACTCCCAATCTCTATaaCGCTTTGAGGGCGTGTTCGGCGGGC
				B5_Sce_HB9_23_Dla1	CGCGTAGGAAAGGCCTTGACTCTGGaaCTACCCTACAAATCCAAT
				B5_Sce_HB9_23_Dla1	CTCACTCCCAATCTCTATaaCCGAGCCCGGCGGCGGCCGCCGCAG
				B5_Sce_HB9_23_Dla1	GGAAAGGGGGCGTTGCCGTAGGCGCaaCTACCCTACAAATCCAAT
				B5_Sce_HB9_23_Dla1	CTCACTCCCAATCTCTATaaGGCCGCGAATGTCGGCGGCGGCCAT
				B5_Sce_HB9_23_Dla1	CCGCCTGGATGGCCGGATGCGGGTGaaCTACCCTACAAATCCAAT
				B5_Sce_HB9_23_Dla1	CTCACTCCCAATCTCTATaaGGAAGAGAAAAAGGGATGACCGGGG
				B5_Sce_HB9_23_Dla1	GGCTGCCGGGCCACCGTTGCCGAGAaaCTACCCTACAAATCCAAT
				B5_Sce_HB9_23_Dla1	CTCACTCCCAATCTCTATaaCCGCCGGAACTGGTCGTCAGTGGCG
				B5_Sce_HB9_23_Dla1	GGAAAGAAGGGTCCTCCGGGATGGGaaCTACCCTACAAATCCAAT
				B5_Sce_HB9_23_Dla1	CTCACTCCCAATCTCTATaaGGCCTCCGAAAGGCGAGTGGACGTG
				B5_Sce_HB9_23_Dla1	GATGCGGGTGGCCTCCGGGGTGGGGaaCTACCCTACAAATCCAAT
				B5_Sce_HB9_23_Dla1	CTCACTCCCAATCTCTATaaAGGAAGGCCGAGGTGGGACGGCGTC
				B5_Sce_HB9_23_Dla1	TAAGCCGGGCCGGGGCACGATGCTCaaCTACCCTACAAATCCAAT
				B5_Sce_HB9_23_Dla1	CTCACTCCCAATCTCTATaaGATCCGGCGCCGGAACTTCCGGCGC
				B5_Sce_HB9_23_Dla1	TTCAGGGCGGAGACGGGGATGGGCGaaCTACCCTACAAATCCAAT
	Sce-nk6	24	B1	B1_sce_nkx6_24_Dla2	GAGGAGGGCAGCAAACGGaaATCGTTAACATTCTCCCGGATGTAT
				B1_sce_nkx6_24_Dla2	TCGATATAAAAACGAGTTCTTTAGTtaGAAGAGTCTTCCTTTACG
				B1_sce_nkx6_24_Dla2	GAGGAGGGCAGCAAACGGaaAAAACGTTGTTGTTTGTTTGTTTTT
				B1_sce_nkx6_24_Dla2	GCCCACACGTGGTCCGCCATCACGGtaGAAGAGTCTTCCTTTACG
				B1_sce_nkx6_24_Dla2	GAGGAGGGCAGCAAACGGaaATGACATCTGGGAAGATGATTGGCG
				B1_sce_nkx6_24_Dla2	AAAAACTCGACTTCCGGCGCGCGCGtaGAAGAGTCTTCCTTTACG
				B1_sce_nkx6_24_Dla2	GAGGAGGGCAGCAAACGGaaGCGACGGCTTTCAGTAGTGCTCGTC
				B1_sce_nkx6_24_Dla2	GCGCCGAAGAAGTCCGCGTGCGAAGtaGAAGAGTCTTCCTTTACG
				B1_sce_nkx6_24_Dla2	GAGGAGGGCAGCAAACGGaaGTCTTGGAGATCGCTGTCGCTGCCG
				B1_sce_nkx6_24_Dla2	GGAGATTTCAGGAGATCCGGTGTAGtaGAAGAGTCTTCCTTTACG
				B1_sce_nkx6_24_Dla2	GAGGAGGGCAGCAAACGGaaGAATCGTTGGCGCCACCGTCGATGT
				B1_sce_nkx6_24_Dla2	CCGCCGCCGAGATGACCCGGATGACtaGAAGAGTCTTCCTTTACG
				B1_sce_nkx6_24_Dla2	GAGGAGGGCAGCAAACGGaaTCGCCATCTCAGCCGCGTGCTTTTT
				B1_sce_nkx6_24_Dla2	CCTCCATGTCCTGCTTCTTCTTCGCtaGAAGAGTCTTCCTTTACG
				B1_sce_nkx6_24_Dla2	GAGGAGGGCAGCAAACGGaaGACCTTAACTTGACTTTCCGTCATT
				B1_sce_nkx6_24_Dla2	CCACTTGGTGCGACGATTTTGAAACtaGAAGAGTCTTCCTTTACG
				B1_sce_nkx6_24_Dla2	GAGGAGGGCAGCAAACGGaaGGTCCCGCCAAGTACTTGGTTTGTT
				B1_sce_nkx6_24_Dla2	AGAGAATACGCCAGCCTCGCTCGCTtaGAAGAGTCTTCCTTTACG
				B1_sce_nkx6_24_Dla2	GAGGAGGGCAGCAAACGGaaAGAGAAGGTTGGGCGGGTGTGCTTC
				B1_sce_nkx6_24_Dla2	TTTTTCCAAAGCAAAAATTTGGTGGtaGAAGAGTCTTCCTTTACG
				B1_sce_nkx6_24_Dla2	GAGGAGGGCAGCAAACGGaaCCGGTTGAAACCGCGGAATAGCGTT
				B1_sce_nkx6_24_Dla2	TTGCCGTCCTTGTCGACCGTTAAGTtaGAAGAGTCTTCCTTTACG
				B1_sce_nkx6_24_Dla2	GAGGAGGGCAGCAAACGGaaTGGCGCCGGGCCAGTAGAGGGGCCG
				B1_sce_nkx6_24_Dla2	CCCTCGTCCAAGGGTTGCCCGGCAGtaGAAGAGTCTTCCTTTACG
				B1_sce_nkx6_24_Dla2	GAGGAGGGCAGCAAACGGaaACCGCGCCTGGTTCAAGTACATGGA
				B1_sce_nkx6_24_Dla2	CGACAAATCCGCCAAGGGCT-TGCCtaGAAGAGTCTTCCTTTACG
				B1_sce_nkx6_24_Dla2	GAGGAGGGCAGCAAACGGaaTAAGTGAGACGCGGCGGCGGCGGCG
				B1_sce_nkx6_24_Dla2	GGCGGCGGCGGCGGAAAGTCGGTTGtaGAAGAGTCTTCCTTTACG
				B1_sce_nkx6_24_Dla2	GAGGAGGGCAGCAAACGGaaGAACAGGCCGACACCGTTGGATTGG
				B1_sce_nkx6_24_Dla2	GCGGCGGAGAGGGCGGCGGCGGCGGtaGAAGAGTCTTCCTTTACG
				B1_sce_nkx6_24_Dla2	GAGGAGGGCAGCAAACGGaaAAAGGATATCGTCTATGCGATGGGA
				B1_sce_nkx6_24_Dla2	CGCCGAGGCCGCCCCCGGAGGGCCGtaGAAGAGTCTTCCTTTACG
				B1_sce_nkx6_24_Dla2	GAGGAGGGCAGCAAACGGaaGGAGGTGACGGGGGTGGGACTAGCT
				B1_sce_nkx6_24_Dla2	ACCTTGACTGGAGGAGGATGAAGAGtaGAAGAGTCTTCCTTTACG
				B1_sce_nkx6_24_Dla2	GAGGAGGGCAGCAAACGGaaGGAGGAGGGAGGGCGGTTGGCGAGC
				B1_sce_nkx6_24_Dla2	GAAGCGGGGGCGGAGGACGTTGGGGtaGAAGAGTCTTCCTTTACG
				B1_sce_nkx6_24_Dla2	GAGGAGGGCAGCAAACGGaaACAACGCGCTGGAGGTGGAAGAGGC
				B1_sce_nkx6_24_Dla2	GGTTGGACTCGGAGGAGGAGGTCGTtaGAAGAGTCTTCCTTTACG
				B1_sce_nkx6_24_Dla2	GAGGAGGGCAGCAAACGGaaGGAGGGAAGATTGGGATGATGATGA
				B1_sce_nkx6_24_Dla2	CGCCAATCCGCTCGACGTCGACGAGtaGAAGAGTCTTCCTTTACG
				B1_sce_nkx6_24_Dla2	GAGGAGGGCAGCAAACGGaaTGGTGGTGCTTGAGTCCCTGTTGCA
				B1_sce_nkx6_24_Dla2	GGATGATCAGGAGAAAGCGGCGCCGtaGAAGAGTCTTCCTTTACG
				B1_sce_nkx6_24_Dla2	GAGGAGGGCAGCAAACGGaaCGGATTGGAGCATGGCGGCGGCGTG
				B1_sce_nkx6_24_Dla2	CGTTGTAGTGACTGTTGGCGTTGGCtaGAAGAGTCTTCCTTTACG
				B1_sce_nkx6_24_Dla2	GAGGAGGGCAGCAAACGGaaTTGCAGGGCGGCCAAAGGCGCGCTG
				B1_sce_nkx6_24_Dla2	GGCCGCCGTCTTCATCTCGGTCATGtaGAAGAGTCTTCCTTTACG
				B1_sce_nkx6_24_Dla2	GAGGAGGGCAGCAAACGGaaCCGCCACCGTTGCCCCCGCATCCCC
				B1_sce_nkx6_24_Dla2	AGGACGAAGGCGCTGCCGGCGGGCAtaGAAGAGTCTTCCTTTACG
	Sce-neuroD	33	B2	B2_sce_neuroD_33_Dla1	CCTCGTAAATCCTCATCAaaATAACTGGATTTGGTGGGGTCCTCC
				B2_sce_neuroD_33_Dla1	CCTCGTCTCGGTCTTAACAATGCCGaaATCATCCAGTAAACCGCC
				B2_sce_neuroD_33_Dla1	CCTCGTAAATCCTCATCAaaAACCACTTGAAGTCGTCGACGGGAT
				B2_sce_neuroD_33_Dla1	TCAGGAACCCCGAACGTCGACGCGGaaATCATCCAGTAAACCGCC
				B2_sce_neuroD_33_Dla1	CCTCGTAAATCCTCATCAaaAGCCGCCCAGCGTCCCGTCGAGACT
				B2_sce_neuroD_33_Dla1	AATGATCGAGTCCGAGATCGACGGCaaATCATCCAGTAAACCGCC
				B2_sce_neuroD_33_Dla1	CCTCGTAAATCCTCATCAaaGCTAGCCAAGGCGTGCTCCAAAGCT
				B2_sce_neuroD_33_Dla1	GCGGGGAAGCGTCGTCGGTGGATTAaaATCATCCAGTAAACCGCC
				B2_sce_neuroD_33_Dla1	CCTCGTAAATCCTCATCAaaATGCGAGACGCTACGGAAGACGTCG
				B2_sce_neuroD_33_Dla1	GGCGACGGTTGCGGGGCGTCGTGGAaaATCATCCAGTAAACCGCC
				B2_sce_neuroD_33_Dla1	CCTCGTAAATCCTCATCAaaCCCCGGACCCGAAACCGCCTTCTTC
				B2_sce_neuroD_33_Dla1	AGGACGTCGTTGACGACGCGTTGGAaaATCATCCAGTAAACCGCC
				B2_sce_neuroD_33_Dla1	CCTCGTAAATCCTCATCAaaGGACGGAGCGGCGCCAAAAGCCGGC
				B2_sce_neuroD_33_Dla1	AGCCAAGGGAGGCGTTAGAATGTGCaaATCATCCAGTAAACCGCC
				B2_sce_neuroD_33_Dla1	CCTCGTAAATCCTCATCAaaGGTGGTGGTTGAGGTTGTGCCTGTC
				B2_sce_neuroD_33_Dla1	GGGGAAGCGGAGAGAGGGCGAGGTGaaATCATCCAGTAAACCGCC
				B2_sce_neuroD_33_Dla1	CCTCGTAAATCCTCATCAaaGAACGAAGCCATAGACGACGCCGTC
				B2_sce_neuroD_33_Dla1	ATTGTTGTTGTGATTGACTCGCGGGaaATCATCCAGTAAACCGCC
				B2_sce_neuroD_33_Dla1	CCTCGTAAATCCTCATCAaaGACCCGGGATGTGTCGGTTGTTGGA
				B2_sce_neuroD_33_Dla1	GCAGGATCTCGCGAGAAGAGACGCTaaATCATCCAGTAAACCGCC
				B2_sce_neuroD_33_Dla1	CCTCGTAAATCCTCATCAaaTCGTTCTCGGCATCGACGACTCGCC
				B2_sce_neuroD_33_Dla1	GTTGGTGGAGATGCGGCGACGCGGAaaATCATCCAGTAAACCGCC
				B2_sce_neuroD_33_Dla1	CCTCGTAAATCCTCATCAaaCGGCGCGCTCCCGTTGAAGGGCGGT
				B2_sce_neuroD_33_Dla1	TAACGTGTGAAGATGCGGCAGCGTCaaATCATCCAGTAAACCGCC
				B2_sce_neuroD_33_Dla1	CCTCGTAAATCCTCATCAaaTTAAAGTTGATGGCCCGAGAACTCG
				B2_sce_neuroD_33_Dla1	ACGTGATTCTGAAGGTGGTGATTGTaaATCATCCAGTAAACCGCC
				B2_sce_neuroD_33_Dla1	CCTCGTAAATCCTCATCAaaTGACGACGCCGTTGGCTACGGACGT
				B2_sce_neuroD_33_Dla1	ACGCCAAGATGTGAGCGGCGTAGGAaaATCATCCAGTAAACCGCC
				B2_sce_neuroD_33_Dla1	CCTCGTAAATCCTCATCAaaGGCGTGATCCGAAGGTGACGGCGTC
				B2_sce_neuroD_33_Dla1	CGGAGAGCGACAGAGCCCGTCGCCGaaATCATCCAGTAAACCGCC
				B2_sce_neuroD_33_Dla1	CCTCGTAAATCCTCATCAaaTGAGACGATTGTCGATACGTCTCCT
				B2_sce_neuroD_33_Dla1	CCCCGCGAGACGGCCGCCGCTCTATaaATCATCCAGTAAACCGCC
				B2_sce_neuroD_33_Dla1	CCTCGTAAATCCTCATCAaaCGCTTCCAGCGTCGCCACTTCCGTA
				B2_sce_neuroD_33_Dla1	ACGGCGACGTTTGCCCGCTTCCTTGaaATCATCCAGTAAACCGCC
				B2_sce_neuroD_33_Dla1	CCTCGTAAATCCTCATCAaaTCGCATCGTCGTATCGACGCTGATG
				B2_sce_neuroD_33_Dla1	ATAGCTGGCGTCGAACCCGGCTTCGaaATCATCCAGTAAACCGCC
				B2_sce_neuroD_33_Dla1	CCTCGTAAATCCTCATCAaaTCCATAGGACCATCAAACACCCCGG
				B2_sce_neuroD_33_Dla1	GTAGGATGTTCGCTCATCATGGAGAaaATCATCCAGTAAACCGCC
				B2_sce_neuroD_33_Dla1	CCTCGTAAATCCTCATCAaaCAAACTCTCCCGTCGTCATCATGGA
				B2_sce_neuroD_33_Dla1	CATCCATGACGCCCTCACCACCGTCaaATCATCCAGTAAACCGCC
				B2_sce_neuroD_33_Dla1	CCTCGTAAATCCTCATCAaaAAGATTCACCGTGTTCTGCGAGAGA
				B2_sce_neuroD_33_Dla1	CGGGTTGATCTGCAGCACGCTAGCGaaATCATCCAGTAAACCGCC
				B2_sce_neuroD_33_Dla1	CCTCGTAAATCCTCATCAaaATGTCCGGCTCTTGGTCTTGCGCCA
				B2_sce_neuroD_33_Dla1	CGGCACAGCGTTTGAGCAAACTCCAaaATCATCCAGTAAACCGCC
				B2_sce_neuroD_33_Dla1	CCTCGTAAATCCTCATCAaaGGAGAGCTTTTGAGCCATGGAAGCG
				B2_sce_neuroD_33_Dla1	TTTTGCGAGTCGAAGGGTTTCGATCaaATCATCCAGTAAACCGCC
				B2_sce_neuroD_33_Dla1	CCTCGTAAATCCTCATCAaaAAGGCATCGTTGAGTCCGTGCATCC
				B2_sce_neuroD_33_Dla1	CCGGGAATGACCGTGCGGAGCAGGTaaATCATCCAGTAAACCGCC
				B2_sce_neuroD_33_Dla1	CCTCGTAAATCCTCATCAaaGCCTCACTTTGAACTTCTCCACGCG
				B2_sce_neuroD_33_Dla1	TTCGCTCGCGCGAGTTGGCCTTCACaaATCATCCAGTAAACCGCC
				B2_sce_neuroD_33_Dla1	CCTCGTAAATCCTCATCAaaTCTTCTCCTCGTTCTCGTTCTGTTC
				B2_sce_neuroD_33_Dla1	TTTTCTTGGGCCCTCTTTTCTTCGGaaATCATCCAGTAAACCGCC
				B2_sce_neuroD_33_Dla1	CCTCGTAAATCCTCATCAaaGTTGCTCATGAAGGAATTCCCCGTT
				B2_sce_neuroD_33_Dla1	GTCGTCGAGGGACATTTCGGTCGTCaaATCATCCAGTAAACCGCC
				B2_sce_neuroD_33_Dla1	CCTCGTAAATCCTCATCAaaCGTTAAAGGACCCGTTGGGGAGGGC
				B2_sce_neuroD_33_Dla1	CCCCGAAGGAGGAGTCGGCGAGGGAaaATCATCCAGTAAACCGCC
				B2_sce_neuroD_33_Dla1	CCTCGTAAATCCTCATCAaaCAGCCCTTGGGCGATGGCCCGGGTC
				B2_sce_neuroD_33_Dla1	CCCCATGGACGTCTGGGCTTCTTGGaaATCATCCAGTAAACCGCC
				B2_sce_neuroD_33_Dla1	CCTCGTAAATCCTCATCAaaGAAAATCCGACGTCCCCGCCGCCGG
				B2_sce_neuroD_33_Dla1	GCCGAGTCGGGGTCGGAAAACCCGGaaATCATCCAGTAAACCGCC
				B2_sce_neuroD_33_Dla1	CCTCGTAAATCCTCATCAaaGGAGCTGAGGATGAACGTCGAACGT
				B2_sce_neuroD_33_Dla1	TAATCTCCTCGTCCTCCTCCACCGAaaATCATCCAGTAAACCGCC
				B2_sce_neuroD_33_Dla1	CCTCGTAAATCCTCATCAaaTGCAATTGTTGCTGCTGCTTTTGTT
				B2_sce_neuroD_33_Dla1	TTTTGTTGCTGCTGAAGTTGCTGTTaaATCATCCAGTAAACCGCC
				B2_sce_neuroD_33_Dla1	CCTCGTAAATCCTCATCAaaTGTTAAACGTCGTTGTCGCCATGTT
				B2_sce_neuroD_33_Dla1	TTTTCAAGGGTGAGGCCATAACGTTaaATCATCCAGTAAACCGCC
	Sce-SoxB1	24	B3	B3_sce_soxb1_24_Dla1	GTCCCTGCCTCTATATCTttGAGGCAGCCGACGCCGCCGCGGGCG
				B3_sce_soxb1_24_Dla1	GAGGAGGCGTGGATTCCGGCGGAATttCCACTCAACTTTAACCCG
				B3_sce_soxb1_24_Dla1	GTCCCTGCCTCTATATCTttAAGACGACGACGTGGAGGAGGGTGA
				B3_sce_soxb1_24_Dla1	CGACCCCGCCAGGCGACAGCGGCGCttCCACTCAACTTTAACCCG
				B3_sce_soxb1_24_Dla1	GTCCCTGCCTCTATATCTttGGAAGTCGCGCCGCCCCCGTGGAGC
				B3_sce_soxb1_24_Dla1	GTACAAAGCGGCGCCGCTTCCGGCGttCCACTCAACTTTAACCCG
				B3_sce_soxb1_24_Dla1	GTCCCTGCCTCTATATCTttCCCCCGGCGCCGCTCCCCTGCAGAG
				B3_sce_soxb1_24_Dla1	GAGGGAGAGTGGGAGCCGCCGCTGGttCCACTCAACTTTAACCCG
				B3_sce_soxb1_24_Dla1	GTCCCTGCCTCTATATCTttGGTACCCGGCGGCGGCGGCGGCGGA
				B3_sce_soxb1_24_Dla1	CGGCCACGGCGGCGGACGCGGCGTGttCCACTCAACTTTAACCCG
				B3_sce_soxb1_24_Dla1	GTCCCTGCCTCTATATCTttATGATGGTGATGTGAGAAGTTCCCA
				B3_sce_soxb1_24_Dla1	GTTGTAACCGCCCGACATGGCTGATttCCACTCAACTTTAACCCG
				B3_sce_soxb1_24_Dla1	GTCCCTGCCTCTATATCTttCCCGAATACAAACTAGCTGTATGTT
				B3_sce_soxb1_24_Dla1	GGCGATACGGGGTGCATGCTGTTGTttCCACTCAACTTTAACCCG
				B3_sce_soxb1_24_Dla1	GTCCCTGCCTCTATATCTttGATGATAGGCGGCGGCGTTGTTGGG
				B3_sce_soxb1_24_Dla1	CCATTTGCTGCGCCGCGGCGGCTGCttCCACTCAACTTTAACCCG
				B3_sce_soxb1_24_Dla1	GTCCCTGCCTCTATATCTttTGCCGCGTGACTGGCCGAGGAAGGA
				B3_sce_soxb1_24_Dla1	GTGCTGATACATCGCCGCTGCCGCTttCCACTCAACTTTAACCCG
				B3_sce_soxb1_24_Dla1	GTCCCTGCCTCTATATCTttGGTGTTCCGCCGCTCGCTGCCGCCA
				B3_sce_soxb1_24_Dla1	TGGTAGCCATTAGGCATGTAGCCGGttCCACTCAACTTTAACCCG
				B3_sce_soxb1_24_Dla1	GTCCCTGCCTCTATATCTttTCCGATGATGCCCCATGTGGGCTGG
				B3_sce_soxb1_24_Dla1	GATGGTACGCCATCTCCGCGGCCGAttCCACTCAACTTTAACCCG
				B3_sce_soxb1_24_Dla1	GTCCCTGCCTCTATATCTttGCCTGGGACGGAGCGACCGTCCGGT
				B3_sce_soxb1_24_Dla1	TCCAACATGTTGGCTGTGGCCCATGttCCACTCAACTTTAACCCG
				B3_sce_soxb1_24_Dla1	GTCCCTGCCTCTATATCTttTTTTTCATCAAAGTCTTCGTCTTTC
				B3_sce_soxb1_24_Dla1	GTCATTCCCGGTAAAGCGTACTTGTttCCACTCAACTTTAACCCG
				B3_sce_soxb1_24_Dla1	GTCCCTGCCTCTATATCTttCCTTCATGTGAATCGCCCTCAGCCG
				B3_sce_soxb1_24_Dla1	TGGGCCTATATTTGTAATCAGGGTGttCCACTCAACTTTAACCCG
				B3_sce_soxb1_24_Dla1	GTCCCTGCCTCTATATCTttCGACTCTGCCAGAAGCTTCCACTCG
				B3_sce_soxb1_24_Dla1	CGCCTCGTCGATGAAGGGTCTCTTCttCCACTCAACTTTAACCCG
				B3_sce_soxb1_24_Dla1	GTCCCTGCCTCTATATCTttTGCATCTTCGGGTTCTCTTGCGCCA
				B3_sce_soxb1_24_Dla1	CCGAGTCGCTTGGAGATCTCGCTGTttCCACTCAACTTTAACCCG
				B3_sce_soxb1_24_Dla1	GTCCCTGCCTCTATATCTttTGAACGCGTTCATGGGCCTCTTGAC
				B3_sce_soxb1_24_Dla1	TGCGTCGTTGACCACGTGACCACACttCCACTCAACTTTAACCCG
				B3_sce_soxb1_24_Dla1	GTCCCTGCCTCTATATCTttGCCGGAGGCGTTATTGTTGTTACTG
				B3_sce_soxb1_24_Dla1	GTCCGCGAGGTTCTTAGCCACGGTTttCCACTCAACTTTAACCCG
				B3_sce_soxb1_24_Dla1	GTCCCTGCCTCTATATCTttTTGTTGTTGTTGTTGTTGTTGCTGC
				B3_sce_soxb1_24_Dla1	CCTCCGTTGGGCCCATTATTATTGTttCCACTCAACTTTAACCCG
				B3_sce_soxb1_24_Dla1	GTCCCTGCCTCTATATCTttCGGAGTTCGCGTGGGCGGAGGAATG
				B3_sce_soxb1_24_Dla1	TCCCGCCGCCGCTGCCGTTGTTTCCttCCACTCAACTTTAACCCG
				B3_sce_soxb1_24_Dla1	GTCCCTGCCTCTATATCTttGGGACTCAAACCCGGAGAATGCGTC
				B3_sce_soxb1_24_Dla1	GGCTGAGGAGGAAGTGGAGGCGGCAttCCACTCAACTTTAACCCG
				B3_sce_soxb1_24_Dla1	GTCCCTGCCTCTATATCTttTGTCCGTGGTGGTGCCCAGTGACGG
				B3_sce_soxb1_24_Dla1	GACAACGACGTCGTCGCTCCTAAATttCCACTCAACTTTAACCCG
				B3_sce_soxb1_24_Dla1	GTCCCTGCCTCTATATCTttGGGGTGGGGACGTGGGCGGTCCCGC
				B3_sce_soxb1_24_Dla1	AGTGGGCGTGGTGGGTCGGGTTAGGttCCACTCAACTTTAACCCG
				B3_sce_soxb1_24_Dla1	GTCCCTGCCTCTATATCTttCGCCCCCATAGACCCGGCGGGGTGG
				B3_sce_soxb1_24_Dla1	GTCGACGGCGGCTGCTGCGGACAACttCCACTCAACTTTAACCCG
	Sce-SoxB1-like1	29	B3	B3_Sce_SoxB1-2_17932_29_Dla1	GTCCCTGCCTCTATATCTttAACCATGCCGAAGATGTCGTGGGAT
				B3_Sce_SoxB1-2_17932_29_Dla1	GCCTAACGTGGGATTCGTGGAGTTGttCCACTCAACTTTAACCCG
				B3_Sce_SoxB1-2_17932_29_Dla1	GTCCCTGCCTCTATATCTttCTCAGCTCAGCCCCGTAATCGTAGA
				B3_Sce_SoxB1-2_17932_29_Dla1	TGGCCGTAAAGAGCGGCGCTGGTCTttCCACTCAACTTTAACCCG
				B3_Sce_SoxB1-2_17932_29_Dla1	GTCCCTGCCTCTATATCTttTGGGCGTGACCCGATTGTCCATGGA
				B3_Sce_SoxB1-2_17932_29_Dla1	AGGAGGAAGCGGCGCCGGAAGAGGAttCCACTCAACTTTAACCCG
				B3_Sce_SoxB1-2_17932_29_Dla1	GTCCCTGCCTCTATATCTttCCAGGAGGGAATGGCGTTAGGGTGG
				B3_Sce_SoxB1-2_17932_29_Dla1	GTGCGTGGGAGCGCCGTAAGGGGTCttCCACTCAACTTTAACCCG
				B3_Sce_SoxB1-2_17932_29_Dla1	GTCCCTGCCTCTATATCTttACGGAATACTGGCTCAAGGACCCGG
				B3_Sce_SoxB1-2_17932_29_Dla1	GACGGATGATGAAGGTGCTGTCCCGttCCACTCAACTTTAACCCG
				B3_Sce_SoxB1-2_17932_29_Dla1	GTCCCTGCCTCTATATCTttCGGGAAGAGAACCGGCGCCGGGTAG
				B3_Sce_SoxB1-2_17932_29_Dla1	TGCCGGAACCGGAGAGGGAACCGGCttCCACTCAACTTTAACCCG
				B3_Sce_SoxB1-2_17932_29_Dla1	GTCCCTGCCTCTATATCTttTCCGGACACGGAAGAACCGGAAATG
				B3_Sce_SoxB1-2_17932_29_Dla1	TAGGGTCGACGACGTCGCCATCGAGttCCACTCAACTTTAACCCG
				B3_Sce_SoxB1-2_17932_29_Dla1	GTCCCTGCCTCTATATCTttTTCGTGGAGTTGGAGGAAATGGGCG
				B3_Sce_SoxB1-2_17932_29_Dla1	GGCGGGCGCGGCTCCGAAGACGGCCttCCACTCAACTTTAACCCG
				B3_Sce_SoxB1-2_17932_29_Dla1	GTCCCTGCCTCTATATCTttGCGACGGCTGCGACGTCATGGGCTG
				B3_Sce_SoxB1-2_17932_29_Dla1	AGGCCGAAGGCGGCGGAGCCCCGGAttCCACTCAACTTTAACCCG
				B3_Sce_SoxB1-2_17932_29_Dla1	GTCCCTGCCTCTATATCTttGTTGTAGGCCCCGCCGGCGCCGTAC
				B3_Sce_SoxB1-2_17932_29_Dla1	CTGCGGGGTTCCGTTGAGGCCGTAGttCCACTCAACTTTAACCCG
				B3_Sce_SoxB1-2_17932_29_Dla1	GTCCCTGCCTCTATATCTttGTCATGCTGGCCATGGCGGCCGCGT
				B3_Sce_SoxB1-2_17932_29_Dla1	ATGTAAGGAGAAGCCGCGGCGGCGGttCCACTCAACTTTAACCCG
				B3_Sce_SoxB1-2_17932_29_Dla1	GTCCCTGCCTCTATATCTttGGGCGGTGGCGGAGGGGCTTGGCCG
				B3_Sce_SoxB1-2_17932_29_Dla1	CCCCGGGTAAGAGGGATACCCGTTCttCCACTCAACTTTAACCCG
				B3_Sce_SoxB1-2_17932_29_Dla1	GTCCCTGCCTCTATATCTttATCATGGGGTAGGAATTGGCGGCGA
				B3_Sce_SoxB1-2_17932_29_Dla1	GGCTGATATCCGCTCGGGTTGTGCGttCCACTCAACTTTAACCCG
				B3_Sce_SoxB1-2_17932_29_Dla1	GTCCCTGCCTCTATATCTttGGCCCATGGCGGCCATGGCACCGGC
				B3_Sce_SoxB1-2_17932_29_Dla1	ACCAGGATTGAGCCGCCGCGGCGGAttCCACTCAACTTTAACCCG
				B3_Sce_SoxB1-2_17932_29_Dla1	GTCCCTGCCTCTATATCTttCGTCATCGAAAAGTCGTCCTTCTTC
				B3_Sce_SoxB1-2_17932_29_Dla1	ACCCGGCATCAGGCCCTGGCCCAAAttCCACTCAACTTTAACCCG
				B3_Sce_SoxB1-2_17932_29_Dla1	GTCCCTGCCTCTATATCTttTATTTGTAATCGGGGTGTTCCTTCA
				B3_Sce_SoxB1-2_17932_29_Dla1	GGCTTCTTCACCTTTCGTCGCGGCTttCCACTCAACTTTAACCCG
				B3_Sce_SoxB1-2_17932_29_Dla1	GTCCCTGCCTCTATATCTttCAATGAAGGGTCTCTTGTCCGCTTC
				B3_Sce_SoxB1-2_17932_29_Dla1	GAGCGGCCCTGAGTCTCTTGGCCTCttCCACTCAACTTTAACCCG
				B3_Sce_SoxB1-2_17932_29_Dla1	GTCCCTGCCTCTATATCTttTTTGGAGATCTCGGAGTTGTGCATT
				B3_Sce_SoxB1-2_17932_29_Dla1	CAATTTCTTCCACTCTTCCCCGAGGttCCACTCAACTTTAACCCG
				B3_Sce_SoxB1-2_17932_29_Dla1	GTCCCTGCCTCTATATCTttTGGGCGCGACTCCACACCATGAAGG
				B3_Sce_SoxB1-2_17932_29_Dla1	GGGTTCTCTTGGGAGATCTTTCGCCttCCACTCAACTTTAACCCG
				B3_Sce_SoxB1-2_17932_29_Dla1	GTCCCTGCCTCTATATCTttCGTCGGCGGCGGCTTTCTTCTTAGA
				B3_Sce_SoxB1-2_17932_29_Dla1	TCATGGGGCGGCGGACGCGGGAAGGttCCACTCAACTTTAACCCG
				B3_Sce_SoxB1-2_17932_29_Dla1	GTCCCTGCCTCTATATCTttGATATGGTTGTTGTTCATGCCATCC
				B3_Sce_SoxB1-2_17932_29_Dla1	GGTCGACCCGGCGGGGAGATTGTTGttCCACTCAACTTTAACCCG
				B3_Sce_SoxB1-2_17932_29_Dla1	GTCCCTGCCTCTATATCTttGACGGCGACGGCTGCGACTGGGACG
				B3_Sce_SoxB1-2_17932_29_Dla1	GGGGACGTTGACTGCGGGGAAGACGttCCACTCAACTTTAACCCG
				B3_Sce_SoxB1-2_17932_29_Dla1	GTCCCTGCCTCTATATCTttGCAGGAGCGGGTGCGGATGCACGCC
				B3_Sce_SoxB1-2_17932_29_Dla1	GGGGCGACGCGATGCTGGGCGGGTGttCCACTCAACTTTAACCCG
				B3_Sce_SoxB1-2_17932_29_Dla1	GTCCCTGCCTCTATATCTttACTCGACGGCGGCATCCCCGGCAGC
				B3_Sce_SoxB1-2_17932_29_Dla1	GTGCTGCGTCGGTGGTGGCGGCTGAttCCACTCAACTTTAACCCG
				B3_Sce_SoxB1-2_17932_29_Dla1	GTCCCTGCCTCTATATCTttAGCGGATGGGAGGAGAGCGAGTGAG
				B3_Sce_SoxB1-2_17932_29_Dla1	GAGGGCGGAAGGTAAGTTTGACGGCttCCACTCAACTTTAACCCG
				B3_Sce_SoxB1-2_17932_29_Dla1	GTCCCTGCCTCTATATCTttAGGACAGCGAGTGAGAGGATAGAGA
				B3_Sce_SoxB1-2_17932_29_Dla1	AGAGCGAGTGAGGGTTCAGCGAGTGttCCACTCAACTTTAACCCG
				B3_Sce_SoxB1-2_17932_29_Dla1	GTCCCTGCCTCTATATCTttGTGAGACGTCAACGCGTGAGAGGTG
				B3_Sce_SoxB1-2_17932_29_Dla1	AGAAGAGAGCGAGTGAGAAGAGAGCttCCACTCAACTTTAACCCG
				B3_Sce_SoxB1-2_17932_29_Dla1	GTCCCTGCCTCTATATCTttTACTTTAGATCCGGCGGACTGTATT
				B3_Sce_SoxB1-2_17932_29_Dla1	GGATGGTGACCCAATTCCATGGGGTttCCACTCAACTTTAACCCG
				B3_Sce_SoxB1-2_17932_29_Dla1	GTCCCTGCCTCTATATCTttCGGCCGCGTTATATTTGAGTTCCAT
				B3_Sce_SoxB1-2_17932_29_Dla1	AGTCCGCGGGCGAAGGAGGTTTCATttCCACTCAACTTTAACCCG
	Sce-SoxB2	27	B5	B5_Sce_SoxB2A_30_Dla1	CTCACTCCCAATCTCTATaaGGGCTCTGCAGCGTCGGCGGCGGAG
				B5_Sce_SoxB2A_30_Dla1	GCATGCGCATGCGCGTGACCAGTGGaaCTACCCTACAAATCCAAT
				B5_Sce_SoxB2A_30_Dla1	CTCACTCCCAATCTCTATaaGATGATGGTGATGATGATGGAGACT
				B5_Sce_SoxB2A_30_Dla1	GGGAATGCTGATGAGGCAGCAGATGaaCTACCCTACAAATCCAAT
				B5_Sce_SoxB2A_30_Dla1	CTCACTCCCAATCTCTATaaCTGTTGATGTTGCTGCAAAGCGGTT
				B5_Sce_SoxB2A_30_Dla1	GTCAGAACTTGACCGTCTGTGTTGGaaCTACCCTACAAATCCAAT
				B5_Sce_SoxB2A_30_Dla1	CTCACTCCCAATCTCTATaaAGGAGAGGATCTTGCGAGGCGGCGC
				B5_Sce_SoxB2A_30_Dla1	TGATGATGATGATGATGAGAGGCCAaaCTACCCTACAAATCCAAT
				B5_Sce_SoxB2A_30_Dla1	CTCACTCCCAATCTCTATaaCGCCGGAGAGCTGTTGCTGCGCGGC
				B5_Sce_SoxB2A_30_Dla1	AAGAGAGAACGCCGGTGGCGGAAAGaaCTACCCTACAAATCCAAT
				B5_Sce_SoxB2A_30_Dla1	CTCACTCCCAATCTCTATaaGAGGTAAGATGCCATGGGGCGGAGA
				B5_Sce_SoxB2A_30_Dla1	GCGTTCCACTCCGTCGGGCTTCATCaaCTACCCTACAAATCCAAT
				B5_Sce_SoxB2A_30_Dla1	CTCACTCCCAATCTCTATaaATATTTGGGAGACGCCGGGTGAGGA
				B5_Sce_SoxB2A_30_Dla1	GGGGTTCTTCGACGCTTCCGCCCGGaaCTACCCTACAAATCCAAT
				B5_Sce_SoxB2A_30_Dla1	CTCACTCCCAATCTCTATaaTAGCCCGTGGGTAACAAGGAGGAGG
				B5_Sce_SoxB2A_30_Dla1	GGGGAGGCGGAGGCTGAGGGAGGGGaaCTACCCTACAAATCCAAT
				B5_Sce_SoxB2A_30_Dla1	CTCACTCCCAATCTCTATaaCGTAGGCTGAGAGTCCGGCGAGGGC
				B5_Sce_SoxB2A_30_Dla1	AAGAGGAGGAGGAGGAAGAGGAGGAaaCTACCCTACAAATCCAAT
				B5_Sce_SoxB2A_30_Dla1	CTCACTCCCAATCTCTATaaGGCAGAGGCGGAAAAGCCAGCGAGG
				B5_Sce_SoxB2A_30_Dla1	TTGGTTGTAGAGGGAAGAGTAGAGGaaCTACCCTACAAATCCAAT
				B5_Sce_SoxB2A_30_Dla1	CTCACTCCCAATCTCTATaaGCGTCGGAGCCGAGACTGGACAGGT
				B5_Sce_SoxB2A_30_Dla1	GTCGGCAGATCCGCGAGTTTTGAGGaaCTACCCTACAAATCCAAT
				B5_Sce_SoxB2A_30_Dla1	CTCACTCCCAATCTCTATaaAGCCACCCGAGGCGCTGGAAAGGTA
				B5_Sce_SoxB2A_30_Dla1	GGTAGAGGGCAGCGGCAGCAGCGGCaaCTACCCTACAAATCCAAT
				B5_Sce_SoxB2A_30_Dla1	CTCACTCCCAATCTCTATaaGTTCAAGTCTTTGGCGTGGGAAGAA
				B5_Sce_SoxB2A_30_Dla1	AGCGGCTGCGACGGCCCGGGCTGCTaaCTACCCTACAAATCCAAT
				B5_Sce_SoxB2A_30_Dla1	CTCACTCCCAATCTCTATaaAGTGGCCGAAGCCATTGGACAGGCT
				B5_Sce_SoxB2A_30_Dla1	AGGGGTTGAGCCCTGCTGAGGCTGCaaCTACCCTACAAATCCAAT
				B5_Sce_SoxB2A_30_Dla1	CTCACTCCCAATCTCTATaaGTTTGAAGCATGACCGTGCAAGGAG
				B5_Sce_SoxB2A_30_Dla1	GTGGGTGGAGGAAGGGATGAGGCCGaaCTACCCTACAAATCCAAT
				B5_Sce_SoxB2A_30_Dla1	CTCACTCCCAATCTCTATaaCAGTCCGGGCACCGAGCCAGGGGCA
				B5_Sce_SoxB2A_30_Dla1	CCCCGCGGCCACGATCCCGCTGCCGaaCTACCCTACAAATCCAAT
				B5_Sce_SoxB2A_30_Dla1	CTCACTCCCAATCTCTATaaGGCTGCGGCCCCGAAGGGCGAGGGG
				B5_Sce_SoxB2A_30_Dla1	AAGGGGCGAGGGGAAGGGGCCCGTGaaCTACCCTACAAATCCAAT
				B5_Sce_SoxB2A_30_Dla1	CTCACTCCCAATCTCTATaaGCTGGGTCCACGTGGTGCGCGAAGA
				B5_Sce_SoxB2A_30_Dla1	CCGGCGGCGAGGCTGCGCAGCCCGGaaCTACCCTACAAATCCAAT
				B5_Sce_SoxB2A_30_Dla1	CTCACTCCCAATCTCTATaaCCGCCTTCTTGAGTAAGGACTTTGG
				B5_Sce_SoxB2A_30_Dla1	GCGAAAGACCGCCAACTCCGAGAGTaaCTACCCTACAAATCCAAT
				B5_Sce_SoxB2A_30_Dla1	CTCACTCCCAATCTCTATaaGTGTTCCTTCATGTGCAGAGCCCTC
				B5_Sce_SoxB2A_30_Dla1	CCTGCGTGGTCTGTACTTGTAGTCGaaCTACCCTACAAATCCAAT
				B5_Sce_SoxB2A_30_Dla1	CTCACTCCCAATCTCTATaaTTCTCGGCTTCCGTCAACATCTTCC
				B5_Sce_SoxB2A_30_Dla1	CTCTTGGCTTCGTCGATGAAAGGCCaaCTACCCTACAAATCCAAT
				B5_Sce_SoxB2A_30_Dla1	CTCACTCCCAATCTCTATaaTGTTGTGCATCTTTGGATTCTCTTG
				B5_Sce_SoxB2A_30_Dla1	CGGCCCCGAGTCGCTTCGAAATCTCaaCTACCCTACAAATCCAAT
				B5_Sce_SoxB2A_30_Dla1	CTCACTCCCAATCTCTATaaCACCATGAATGCGTTCATTGGACGT
				B5_Sce_SoxB2A_30_Dla1	CATTTTGCGTCGTTGACCGCGGGACaaCTACCCTACAAATCCAAT
				B5_Sce_SoxB2A_30_Dla1	CTCACTCCCAATCTCTATaaCTCAAAGGCCCAGAGCTTGAACAGG
				B5_Sce_SoxB2A_30_Dla1	ACGTGTTCCTCCTTGTTAGACCCGGaaCTACCCTACAAATCCAAT
				B5_Sce_SoxB2A_30_Dla1	CTCACTCCCAATCTCTATaaGATCGATGCCTGACCCGATCGTCGG
				B5_Sce_SoxB2A_30_Dla1	GGGGAACCCAGACTGAGATCGGAGGaaCTACCCTACAAATCCAAT
				B5_Sce_SoxB2A_30_Dla1	CTCACTCCCAATCTCTATaaCGACGCCGGACGAGGCGCCGCCACT
				B5_Sce_SoxB2A_30_Dla1	AGGCATCGCCGACGCCGCCGACGCCaaCTACCCTACAAATCCAAT
				B5_Sce_SoxB2A_30_Dla1	CTCACTCCCAATCTCTATaaATGGTGGGGATGATGATGATGATGG
				B5_Sce_SoxB2A_30_Dla1	GGTGAGGGCGTGGTGATGGGGATGGaaCTACCCTACAAATCCAAT
